# TEsorter: lineage-level classification of transposable elements using conserved protein domains

**DOI:** 10.1101/800177

**Authors:** Ren-Gang Zhang, Zhao-Xuan Wang, Shujun Ou, Guang-Yuan Li

**Affiliations:** Department of Bioinformatics, Ori (Shandong) Gene Science and Technology Co., Ltd., Weifang 261322, China; Shijiazhuang People’s Medical College, Shijiazhuang 050091, China; Department of Ecology, Evolution, and Organismal Biology (EEOB), Iowa State University, Ames, IA, 50010, USA

## Abstract

**Summary:** Transposable elements (TEs) constitute an import part in eukaryotic genomes, but their classification, especially in the lineage or clade level, is still challenging. For this purpose, we propose TEsorter, which is based on conserved protein domains of TEs. It is easy-to-use, fast with multiprocessing, sensitive and precise to classify TEs especially LTR retrotransposons (LTR-RTs). Its results can also directly reflect phylogenetic relationships and diversities of the classified LTR-RTs.

**Availability:** The code in Python is freely available at https://github.com/zhangrengang/TEsorter.
