## Supplementary Table S1 for "TEsorter: lineage-level classification of transposable elements using conserved protein domains"

### Sheet: Table S1
Table S1. Performances with different TE catalogs.
Library	Classifier	LTR/Copia		LTR/Gypsy		all LTR-RTs		other TEsa		LINEs		all TIRs		all Helitron		autonomous TIRs		autonomous Helitron		all TEse		CPU time (hour)
		sensitivity	precision	sensitivity	precision	sensitivity	precision	sensitivity	precision	sensitivity	precision	sensitivity	precision	sensitivity	precision	sensitivity	precision	sensitivity	precision	sensitivity	precision
riceb	TEsorter (REXdb)	0.893082	1	0.785714	1	0.782396	0.993789	0.160365	1	0.511111	1	0.190118	1	0.0659722	1	0.893855	1	0.842105	1	0.291302	0.93864	0.09
	TEsorter (GyDB)	0.842767	0.992593	0.767857	0.988506	0.765281	0.993651	NA	NA	NA	NA	NA	NA	NA	NA	NA	NA	NA	NA	NA	NA	0.15
	RepatModelor	0.880503	0.958904	0.90625	0.918552	0.90709	0.951282	0.807692	0.996782	0.822222	0.770833	0.947368	0.982183	0.875433	0.958333	0.927374	0.912088	0.947368	0.62069	0.817808	0.719982	15.1
	LTR_retriever	0.867925	1	0.830357	0.978947	0.814181	0.991071	NA	NA	NA	NA	NA	NA	NA	NA	NA	NA	NA	NA	NA	NA	0.01
	LTRclassifierc	0.823899	1	0.575893	0.678947	0.645477	0.82243	NA	NA	NA	NA	NA	NA	NA	NA	NA	NA	NA	NA	NA	NA	1
	PASTECd	NA	NA	NA	NA	0.831296	0.971429	0.34485	0.992495	0.822222	1	0.336198	0.978125	0.249135	1	0.944134	0.960227	0.947368	1	0.447247	0.786425	26.8
maize	TEsorter (REXdb)	0.918919	0.965909	0.930328	1	0.793333	0.997904	0.328753	0.996795	0.96875	1	0.313901	1	0	NA	NA	NA	NA	NA	0.505821	0.945586	0.1
	TEsorter (GyDB)	0.913514	0.976879	0.922131	0.991189	0.77	0.99784	NA	NA	NA	NA	NA	NA	NA	NA	NA	NA	NA	NA	NA	NA	0.12
	RepatModelor	0.956757	0.823256	0.987705	0.67507	0.925	0.966899	0.541226	0.967864	0.9375	0.789474	0.520179	0.991453	0.8125	0.52	NA	NA	NA	NA	0.68564	0.762042	14.4
	LTR_retriever	0.891892	0.859375	0.918033	0.878431	0.756667	1	NA	NA	NA	NA	NA	NA	NA	NA	NA	NA	NA	NA	NA	NA	0.01
	LTRclassifier	0.789189	0.9125	0.663934	0.818182	0.546667	0.916201	NA	NA	NA	NA	NA	NA	NA	NA	NA	NA	NA	NA	NA	NA	1.2
	PASTEC	NA	NA	NA	NA	0.846667	1	0.897463	0.957159	1	0.888889	0.902466	0.971049	0.625	1	NA	NA	NA	NA	0.877749	0.899271	39.5
fly	TEsorter (REXdb)	0.5	1	0.5	1	0.478873	0.985507	0.465347	0.959184	0.857143	1	0.394737	1	0	NA	NA	NA	NA	NA	0.473251	0.991379	0.02
	TEsorter (GyDB)	0.5	1	0.5	1	0.485915	0.985714	NA	NA	NA	NA	NA	NA	NA	NA	NA	NA	NA	NA	NA	NA	0.02
	RepatModelor	0.8	0.888889	0.98	0.899083	0.922535	0.977612	0.772277	0.962963	0.928571	0.975	0.842105	0.941176	1	0.25	NA	NA	NA	NA	0.81893	0.74812	1.9
	LTR_retriever	0.4	0.8	0.42	0.792453	0.457746	1	NA	NA	NA	NA	NA	NA	NA	NA	NA	NA	NA	NA	NA	NA	0.002
	LTRclassifier	0.5	0.833333	0.41	0.532468	0.34507	0.576471	NA	NA	NA	NA	NA	NA	NA	NA	NA	NA	NA	NA	NA	NA	0.2
	PASTEC	NA	NA	NA	NA	0.955882	0.977444	0.831276	0.985366	0.928571	0.975	0.868421	1	1	0.333333	NA	NA	NA	NA	0.831276	0.961905	2
a. Other TEs include TEs except LTR-RTs.
b. For LTR-RTs in the rice library, only the internal sequences were included. DNA elements (TIRs and Helitron) in the rice library had been divided into autonomous and non-autonomous.
c. Only the classifications based on Pfam were received from the web server LTRclassifier.
d. PASTEC only provided confident classifications at order level, which make it somewhat uncomparable with other classifiers.
e. Randomly selected coding sequences (CDS) with the identical number were served as negative of all TEs to calculate precision.
Sensitivity = (true positive) / (true positive + false negative) and precision = (true positive) / (true positive + false positive). NA, not available.
TE, transposable element; LTR, long terminal repeat; RT, retrotransposon; LINE, long interspersed nuclear repeat; TIR, terminal inverted repeat.
